# MicroProphet: A Digital Twin Framework for Predicting Microbial Community Dynamics with Personalized Precision

**DOI:** 10.1101/2025.05.08.652793

**Authors:** Yuli Zhang, Kouyi Zhou, Xiaoke Chen, Haohong Zhang, Jin Han, Kang Ning

**Author notes:** **Corresponding authors** Further information and requests for resources should be directed to and will be fulfilled by the lead contact, Kang Ning. These authors contributed equally to this work (Yuli Zhang, Kouyi Zhou, Xiaoke Chen).

## Abstract

The ability to accurately predict the dynamic evolution of microbial communities is critical for advancing personalized medicine, precision intervention, and ecological system management. However, the irregular sampling, high missingness, and complex temporal behaviors that characterize longitudinal microbiome datasets present substantial challenges to reliable forecasting. Here we propose MicroProphet, a personalized digital twin framework capable of accurately forecasting microbial abundance trajectories from incomplete longitudinal observations without the need for data interpolation. By leveraging a time-aware Transformer architecture, MicroProphet reconstructs individualized microbial trajectories using as little as the initial 30% of time points, capturing critical transitional states through its attention mechanism. We demonstrate its robust cross-ecosystem generalizability across synthetic communities, human gut microbiomes, infant gut development, and corpse decomposition. In clinical contexts, MicroProphet enables early identification of disease-related microbial shifts and supports intervention timing optimization, exemplified in inflammatory bowel disease and antibiotic perturbation responses. By transforming incomplete and sparse data into actionable forecasts, MicroProphet establishes a foundation for real-time microbial monitoring, therapeutic decision support, and precision ecological management, paving the way for broader applications of digital twin systems in biology and personalized healthcare.

**Highlights:**

- MicroProphet establishes a personalized digital twin framework for forecasting biological dynamics from incomplete longitudinal observations, enabling precision health monitoring and intervention planning.
- By leveraging a transformer-based architecture, MicroProphet accurately reconstructs microbial community trajectories using as little as 30% of initial time points, without the need for data interpolation.
- The framework demonstrates robust cross-ecosystem generalizability across clinical, early-life development, and forensic contexts.
- MicroProphet empowers real-time tracking of microbial shifts, early detection of disease-associated transitions, and timing optimization for microbiome-targeted therapeutic strategies.
