## Supplementary material for "MicroProphet: A Digital Twin Framework for Predicting Microbial Community Dynamics with Personalized Precision": Supplemenmtary table

### Sheet: Sheet1
Table S1 Summary of longitudinal microbiome datasets.
Dataset	Synthetic Microbial Communities	IBD	Corpse	Infant
Environment	Artificial communities	Human gut microbiome	Human skin microbiome	Human gut microbiome
Number of subjects	32	65	34	36
Number of time series samples	384	534	408	360
Number of microbial taxa	20	13	12	13
Sampling	Every day	Every two weeks	Every day	Every day or two
Number of time points	12 days	12 weeks	21 days	10 days
Data characteristics	complete observations	missing observations	complete observations	complete observations
microbial level	genus	species	class	class

### Sheet: Sheet2
Table S2 Impact of Data Masking and Known Time Points on Microbiome Time Series Prediction Performance.
masking proportion (%)	Pearson	RMSE
0	0.94468	0.006489
10	0.8658	0.0075
20	0.8095	0.0087
30	0.9691	0.00203173
40	0.6713	0.0102
50	0.6198	0.009
60	0.5381	0.0127
proportion of known time points (%)	Pearson	RMSE
10	0.8148	0.0117
20	0.916	0.006
30	0.94468	0.06489
40	0.9485	0.0037
50	0.9474	0.0034

### Sheet: Sheet3
Table S3 Evaluation Metrics for Performance Comparison of Different Methods.
Synthetic Microbial Communities dataset					30% Missing Timepoints Synthetic Microbial Communities dataset
	Pearson	Cosine similarity	RMSE			Pearson	Cosine similarity	RMSE
PINN	0.6746	0.6932	0.137		PINN	0.49906	0.54628	0.16253
LASSO	0.78764	0.80432	0.11731		LASSO	0.69956	0.72385	0.13356
Q-net	0.5163	0.5623	0.1568		Q-net	0.2648	0.33	0.216
RandomForest	0.82163	0.83504	0.10447		RandomForest	0.72553	0.74663	0.12656
ElasticNet	0.88873	0.8967	0.09087		ElasticNet	0.79498	0.80997	0.11574
Micro-Prophet	0.94468	0.94868	0.06489		Micro-Prophet	0.96912	0.97019	0.04515
IBD dataset					Corpse dataset
	Pearson	Cosine similarity	RMSE			Pearson	Cosine similarity	RMSE
PINN	0.42909	0.55308	0.09713		PINN	0.38538	0.50487	0.16152
LASSO	0.50458	0.63249	0.09033		LASSO	0.67629	0.74498	0.12974
Q-net	0.43072	0.5562	0.09882		Q-net	0.68714	0.75478	0.12523
RandomForest	0.5279	0.64706	0.08873		RandomForest	0.6866	0.75196	0.1286
ElasticNet	0.51606	0.63913	0.0898		ElasticNet	0.64719	0.71865	0.13734
Micro-Prophet	0.8266	0.88	0.0788		Micro-Prophet	0.72	0.776	0.118

### Sheet: Sheet4
Table S4 The degree of microbial individuality (DMI) values, a metric that measures the similarity within an individual relative to the population.
IBD dataset
genus	intra_median	inter_median	DMI	DMI_standardization
Alistipes_putredinis	0.438175	1	0.561825	0.0583549
Bacteroides_caccae	0.334679	1	0.665321	0.0311966
Bacteroides_dorei	0.902785	1	0.0972149	0.161147
Bacteroides_fragilis	0.662538	1	0.337462	0.0747469
Bacteroides_ovatus	0.439973	0.903839	0.463865	0.0352578
Bacteroides_stercoris	0.432788	1	0.567212	0.0432212
Bacteroides_uniformis	0.325393	0.771955	0.446561	0.0382346
Bacteroides_vulgatus	0.241449	0.653096	0.411647	0.0373119
Eubacterium_rectale	0.650757	0.935924	0.285168	0.0399919
Faecalibacterium_prausnitzii	0.42717	0.709056	0.281885	0.0294485
Parabacteroides_distasonis	0.331045	0.811133	0.480088	0.0436771
Prevotella_copri	1	1	0	0.0814855
others	0.148616	0.317764	0.169147	0.0141288
High Nutrient Synthetic Microbial Communities dataset
genus	intra_median	inter_median	DMI	DMI_standardization
Arthrobacter	1	1	0	0
Cellulosimicrobium	1	1	0	0
Bacteroides	1	1	0	0
Prevotella	1	1	0	0
Flectobacillus	1	1	0	0
Hymenobacter	1	1	0	0
Wautersiella	1	1	0	0
Bacillus	1	1	0	0
Staphylococcus	1	1	0	0.122058
Exiguobacterium	1	1	0	0.135543
Lactobacillus	1	1	0	0
Leuconostoc	0.75168	1	0.24832	0.298347
Lactococcus	0.0992997	0.951107	0.851808	0.0390039
Streptococcus	1	1	0	0
Clostridium	1	1	0	0
Faecalibacterium	1	1	0	0
Ruminococcus.1	1	1	0	0
Allobaculum	1	1	0	0
k__Bacteria..p__Proteobacteria..c__Alphaproteobacteria..o__..f__..g__	1	1	0	0
Ochrobactrum	1	1	0	0
Marivita	1	1	0	0
Sphingomonas	1	1	0	0
Burkholderia	1	1	0	0
Lautropia	1	1	0	0
Herbaspirillum	1	1	0	0
Ralstonia	1	1	0	0
k__Bacteria..p__Proteobacteria..c__Gammaproteobacteria..o__Chromatiales..f__..g__	1	1	0	0
k__Bacteria..p__Proteobacteria..c__Gammaproteobacteria..o__Enterobacteriales..f__Enterobacteriaceae..g__	1	1	0	0.0324817
Acinetobacter	1	1	0	0
Pseudomonas	1	1	0	0.427397
Stenotrophomonas	1	1	0	0.106901
Ligh Nutrient Synthetic Microbial Communities dataset
genus	intra_median	inter_median	DMI	DMI_standardization
Blvii28	0.278181	1	0.721819	0.0663291
Flectobacillus	1	1	0	0.150979
Flavobacterium	0.326407	1	0.673593	0.140311
Chryseobacterium	0.222558	0.988116	0.765558	0.0823349
Wautersiella	0.541239	1	0.458761	0.230118
Sphingobacterium	0.216694	1	0.783306	0.11006
Bacillus	1	1	0	0
Lysinibacillus	0.237352	1	0.762648	0.0437392
Solibacillus	1	1	0	0
Staphylococcus	1	1	0	0
Exiguobacterium	1	1	0	0.0779751
Leuconostoc	1	1	0	0
Lactococcus	0.255284	0.713736	0.458452	0.0643839
Ochrobactrum	1	1	0	0.31124
Burkholderia	1	1	0	0
Herbaspirillum	0.237478	1	0.762522	0.0677786
Tolumonas	1	1	0	0
k__Bacteria..p__Proteobacteria..c__Gammaproteobacteria..o__Enterobacteriales..f__Enterobacteriaceae..g__	1	1	0	0
Acinetobacter	0.771477	1	0.228523	0.300676
Pseudomonas	0.900881	1	0.0991187	0.210381
Stenotrophomonas	0.151859	1	0.848141	0.0518794
k__Bacteria..p__Spirochaetes..c__.Brachyspirae...o__.Brachyspirales...f__Brachyspiraceae..g__	1	1	0	0

### Sheet: Sheet5
Table S5 The results of recolonization rate.
IBD dataset
Genus	Recolonization_Rate
Alistipes_putredinis	0.20973782771535582
Bacteroides_caccae	0.1647940074906367
Bacteroides_dorei	0.2247191011235955
Bacteroides_fragilis	0.19288389513108614
Bacteroides_ovatus	0.16104868913857678
Bacteroides_stercoris	0.20411985018726592
Bacteroides_uniformis	0.19662921348314608
Bacteroides_vulgatus	0.21348314606741572
Eubacterium_rectale	0.2247191011235955
Faecalibacterium_prausnitzii	0.20973782771535582
Parabacteroides_distasonis	0.20224719101123595
Prevotella_copri	0.15168539325842698
others	0.1254681647940075

### Sheet: Sheet6
Table S6 The results of local similarity network analysis.
Species1 (x)	Species2 (y)	SimilarityScore	pValue	KSStatistic	KSPValue	Direction
Actinobacteria	Bacilli	8.86631331368054	0	1	1.0825088224469e-05	y leads x
Actinobacteria	Bacteroidia	7.93790475720924	0	1	1.0825088224469e-05	y leads x
Actinobacteria	Betaproteobacteria	9	0	1	1.0825088224469e-05	y leads x
Actinobacteria	Clostridia	-7.352	0.007	0.9	0.000216501764489381	y leads x
Actinobacteria	Flavobacteria	9	0	1	1.0825088224469e-05	y leads x
Actinobacteria	Gammaproteobacteria	-5.3927	0.221	1	1.0825088224469e-05	y leads x
Bacilli	Bacteroidia	8.47507222636805	0	0.7	0.0123406005758947	y leads x
Bacilli	Betaproteobacteria	8.86631331368054	0	1	1.0825088224469e-05	y leads x
Bacilli	Clostridia	-7.21525	0.01	0.7	0.0123406005758947	y leads x
Bacilli	Flavobacteria	8.86631331368054	0	1	1.0825088224469e-05	y leads x
Bacilli	Gammaproteobacteria	-5.82667	0.138	1	1.0825088224469e-05	y leads x
Bacteroidia	Betaproteobacteria	7.93790475720924	0	1	1.0825088224469e-05	y leads x
Bacteroidia	Clostridia	-7.29399	0.008	0.5	0.167821342743943	y leads x
Bacteroidia	Flavobacteria	7.93790475720924	0.001	1	1.0825088224469e-05	y leads x
Bacteroidia	Gammaproteobacteria	-6.39727	0.06	0.6	0.0524475524475524	y leads x
Betaproteobacteria	Clostridia	-7.352	0.012	0.9	0.000216501764489381	y leads x
Betaproteobacteria	Flavobacteria	9	0	1	1.0825088224469e-05	y leads x
Betaproteobacteria	Gammaproteobacteria	-5.3927	0.26	1	1.0825088224469e-05	y leads x
Clostridia	Flavobacteria	-7.352	0.002	0.9	0.000216501764489381	y leads x
Clostridia	Gammaproteobacteria	6.93171663268374	0.031	0.8	0.00205676676264912	y leads x
Flavobacteria	Gammaproteobacteria	-5.3927	0.226	1	1.0825088224469e-05	y leads x
